# Identification of Key Yeast Species and Microbe-Microbe Interactions Impacting Larval Growth of *Drosophila* in the Wild

**DOI:** 10.1101/2023.08.01.551563

**Authors:** Ayumi Mure, Yuki Sugiura, Rae Maeda, Kohei Honda, Nozomu Sakurai, Yuuki Takahashi, Masayoshi Watada, Toshihiko Katoh, Aina Gotoh, Yasuhiro Gotoh, Itsuki Taniguchi, Keiji Nakamura, Tetsuya Hayashi, Takane Katayama, Tadashi Uemura, Yukako Hattori

## Abstract

Microbiota consisting of various fungi and bacteria have a significant impact on the physiological functions of the host. However, it is unclear which species are essential to this impact and how they affect the host. This study analyzed and isolated microbes from natural food sources of *Drosophila* larvae, and investigated their functions. *Hanseniaspora uvarum* is the predominant yeast responsible for larval growth in the earlier stage of fermentation. As fermentation progresses, *Acetobacter orientalis* emerges as the key bacterium responsible for larval growth, although yeasts and lactic acid bacteria must coexist along with the bacterium to stabilize this host-bacterial association. By providing nutrients to the larvae in an accessible form, the microbiota contributes to the upregulation of various genes that function in larval cell growth and metabolism. Thus, this study elucidates the key microbial species that support animal growth under microbial transition.
