## Supplementary material for "Identification of Key Yeast Species and Microbe-Microbe Interactions Impacting Larval Growth of *Drosophila* in the Wild": Table S1

### Sheet: (A)Dates and locations
Table S1. Details of the samplings of fermented bananas and wild Drosophila
(A) Collection dates and locations.
Corresponding figures	Sampling place #	Dates	Location	GPS coordinates
Figures 1A and 1B	1	October 30-November 2, 2017	A laboratory member's residence in Kyoto, Japan	35.045, 135.755
	2	October 30-November 2, 2017	A laboratory member's residence in Kyoto, Japan	35.031, 135.768
	3	October 30-November 2, 2017	A laboratory member's residence in Kyoto, Japan	35.012, 135.774
	4	October 30-November 2, 2017	A laboratory member's residence in Osaka, Japan	34.843, 135.674
	5	October 30-November 2, 2017	Faculty of Medicine Campus, Kyoto University in Kyoto, Japan	35.022, 135.776
	6	October 30-November 2, 2017	A laboratory member's residence in Kyoto, Japan	35.028, 135.789
Figures 1C and 1D	7	October 9-12, 2018	Faculty of Medicine Campus, Kyoto University in Kyoto, Japan	35.023, 135.776
	8	October 9-12, 2018	Faculty of Medicine Campus, Kyoto University in Kyoto, Japan	35.024, 135.777
	9	October 9-12, 2018	Faculty of Medicine Campus, Kyoto University in Kyoto, Japan	35.023, 135.777
Figures 1E and 1F	7	October 22-25, 2018	Faculty of Medicine Campus, Kyoto University in Kyoto, Japan	35.023, 135.776
	8	October 22-25, 2018	Faculty of Medicine Campus, Kyoto University in Kyoto, Japan	35.024, 135.777
	9	October 22-25, 2018	Faculty of Medicine Campus, Kyoto University in Kyoto, Japan	35.023, 135.777

### Sheet: (B)Adult_flies_Figures_1A_1B
Table S1. List of adult flies caught in the traps.
(A) List of adult flies caught in the traps for sampling shown in Figures 1A and 1B. The sampling sites corresponds to those shown in Figure 1B.
Species	Place 1			Place 2			Place 3			Place 4			Place 5
	Female	Male	Sum	Female	Male	Sum	Female	Male	Sum	Female	Male	Sum	Female	Male	Sum
D. melanogaster	0	1	1	1	2	3	0	0	0	2	0	2	0	0	0
D. simulans	2	0	2	1	0	1	0	0	0	4	4	8	7	3	10
D. lutescens	0	0	0	0	0	0	0	0	0	1	0	1	1	3	4
D. immigrans	0	0	0	0	0	0	0	0	0	0	0	0	1	0	1
Total	2	1	3	2	2	4	0	0	0	7	4	11	9	6	15

### Sheet: (C)Adult_flies_Figures_1C_1D
(B) List of adult flies caught in the traps for sampling shown in Figures 1C and 1D. The sampling sites corresponds to those shown in Figure 1D.
Species	Place 7			Place 8			Place 9
	Female	Male	Sum	Female	Male	Sum	Female	Male	Sum
D. melanogaster	0	0	0	0	1	1	0	1	1
D. simulans	28	84	112	20	45	65	38	101	139
D. albomicans	7	17	24	1	0	1	12	10	22
D. auraria	0	2	2	0	0	0	0	5	5
D. bizonata	1	0	1	0	0	0	1	0	1
D. immigrans	4	2	6	0	0	0	4	3	7
D. lutescens	29	19	48	8	1	9	13	28	41
D. suzukii	0	2	2	0	0	0	1	2	3
Total	69	126	195	29	47	76	69	150	219

### Sheet: (D)Adult_flies_Figures_1E_1F
(C) List of adult flies caught in the traps for sampling shown in Figures 1E and 1F. The sampling sites corresponds to those shown in Figure 1F.
Note that the sex of one D. simulans from sampling site 7 could not be determined because its external genitalia was lost during the procedure. "All" flies from Place 8 includes those used "For microbial analysis."
Species	Place 7				Place 8						Place 9
					For microbial analysis			All
	Female	Male	Unidentified	Sum	Female	Male	Sum	Female	Male	Sum	Female	Male	Sum
D. simulans	5	10	1	16	5	7	12	10	17	27	2	3	5
D. albomicans	0	0	0	0	0	0	0	0	1	1	1	0	1
D. immigrans	0	0	0	0	0	1	1	0	1	1	0	0	0
D. lutescens	1	2	0	3	1	6	7	1	7	8	1	3	4
Total	6	12	1	19	6	14	20	11	26	37	4	6	10
