## Supplementary material for "Identification of Key Yeast Species and Microbe-Microbe Interactions Impacting Larval Growth of *Drosophila* in the Wild": Table S7

### Sheet: Sheet1
Table S7. Final genome assembly and annotation statuses of six yeast strains.
Species	Genome assembly					Annotation								BUSCO evaluation
	No. of scaffold	Genome size (bp)	Scaffold N50 (bp)	Minimum scaffold size (bp)	Maximum scaffold size (bp)	Total protein-coding genes	Transcript average length (bp)	CDS average length (bp)	Protein average length (bp)	Exon average length (bp)	Intron average length (bp)	No. of introns	No. of exons	Complete (%)	Single complete (%)	Duplicated complete (%)	Fragmented (%)	Missing (%)
Kazachstania humilis	29	14707097	1300183	17711	2337676	5839	1537	1508	502	1422	424	363	6203	96.5321	89.1984	7.33371	2.16032	1.30756
Hanseniaspora uvarum	14	9126372	1295517	14946	1926742	4326	1548	1532	510	1470	385	182	4508	65.95	64.87	1.08	5.63	28.43
Saccharomycopsis crataegensis	21	17133716	2353792	3227	4216305	6424	1580	1539	513	1276	195	1327	7751	94.09	92.33	1.76	3.47	2.45
Pichia kluyveri	10	10781341	2965214	22435	3220907	5617	1519	1497	498	1360	188	570	6191	88.3457	86.5833	1.76236	4.26379	7.39056
Martiniozyma asiatica	14	10985137	2446873	3093	3047243	5391	1475	1452	483	1338	226	470	5864	86.7538	86.1853	0.568505	5.28709	7.95907
Starmerella bacillaris	9	9647593	3810183	20227	4202246	4342	1400	1394	464	1359	236	110	4452	76.92	76.58	0.34	6.65	16.43
