## Supplementary material for "Identification of Key Yeast Species and Microbe-Microbe Interactions Impacting Larval Growth of *Drosophila* in the Wild": Table S9

### Sheet: (A)Figure2
Table S9. Statistical details. Statistical tests used, the exact sample size (n), and P-values are shown.
(A) Detailed statistics for the results shown in Figure 2. Values of P < 0.05 (shown in blue font) were considered statistically different.
Figure	Test	Comparison (n: exact sample size)			P value
Figure 2B, top	Tukey-Kramer	2: Y1E (n = 4)	vs	1: Y1Y2 (n = 4)	1
		3: Y1Y2E (n = 4)	vs	1: Y1Y2 (n = 4)	0.9575
		Y1 (n = 4)	vs	1: Y1Y2 (n = 4)	<0.0001
		Y2 (n = 4)	vs	1: Y1Y2 (n = 4)	1
		E (n = 4)	vs	1: Y1Y2 (n = 4)	0.9575
		Germ-free (n = 4)	vs	1: Y1Y2 (n = 4)	<0.0001
		3: Y1Y2E (n = 4)	vs	2: Y1E (n = 4)	0.9825
		Y1 (n = 4)	vs	2: Y1E (n = 4)	<0.0001
		Y2 (n = 4)	vs	2: Y1E (n = 4)	1
		E (n = 4)	vs	2: Y1E (n = 4)	0.9154
		Germ-free (n = 4)	vs	2: Y1E (n = 4)	<0.0001
		Y1 (n = 4)	vs	3: Y1Y2E (n = 4)	<0.0001
		Y2 (n = 4)	vs	3: Y1Y2E (n = 4)	0.9917
		E (n = 4)	vs	3: Y1Y2E (n = 4)	0.4938
		Germ-free (n = 4)	vs	3: Y1Y2E (n = 4)	<0.0001
		Y2 (n = 4)	vs	Y1 (n = 4)	<0.0001
		E (n = 4)	vs	Y1 (n = 4)	<0.0001
		Germ-free (n = 4)	vs	Y1 (n = 4)	1
		E (n = 4)	vs	Y2 (n = 4)	0.9258
		Germ-free (n = 4)	vs	Y2 (n = 4)	<0.0001
		Germ-free (n = 4)	vs	E (n = 4)	<0.0001
Figure 2B, bottom	Tukey-Kramer	2: Y1E (n = 4)	vs	1: Y1Y2 (n = 4)	<0.0001
		3: Y1Y2E (n = 4)	vs	1: Y1Y2 (n = 4)	1
		Y1 (n = 4)	vs	1: Y1Y2 (n = 4)	0.004
		Y2 (n = 4)	vs	1: Y1Y2 (n = 4)	0.2677
		E (n = 4)	vs	1: Y1Y2 (n = 4)	0.7257
		3: Y1Y2E (n = 4)	vs	2: Y1E (n = 4)	<0.0001
		Y1 (n = 4)	vs	2: Y1E (n = 4)	0.9436
		Y2 (n = 4)	vs	2: Y1E (n = 4)	<0.0001
		E (n = 4)	vs	2: Y1E (n = 4)	<0.0001
		Y1 (n = 4)	vs	3: Y1Y2E (n = 4)	0.004
		Y2 (n = 4)	vs	3: Y1Y2E (n = 4)	0.2677
		E (n = 4)	vs	3: Y1Y2E (n = 4)	0.7257
		Y2 (n = 4)	vs	Y1 (n = 4)	0.0004
		E (n = 4)	vs	Y1 (n = 4)	0.0205
		E (n = 4)	vs	Y2 (n = 4)	0.0296
Figure 2D, top	Tukey-Kramer	2: LA (n = 4)	vs	1: Y1Y2 (n = 4)	<0.0001
		3: LAE (n = 4)	vs	1: Y1Y2 (n = 4)	<0.0001
		4: Y1L (n = 4)	vs	1: Y1Y2 (n = 4)	<0.0001
		5: Y1LA (n = 4)	vs	1: Y1Y2 (n = 4)	<0.0001
		6: Y1LAE (n = 4)	vs	1: Y1Y2 (n = 4)	<0.0001
		7: Y1Y2L (n = 4)	vs	1: Y1Y2 (n = 4)	0.0002
		8: Y1Y2LA (n = 4)	vs	1: Y1Y2 (n = 4)	<0.0001
		9: Y1Y2LAE (n = 4)	vs	1: Y1Y2 (n = 4)	<0.0001
		Y1 (n = 3)	vs	1: Y1Y2 (n = 4)	1
		Y2 (n = 3)	vs	1: Y1Y2 (n = 4)	1
		L (n = 3)	vs	1: Y1Y2 (n = 4)	1
		A (n = 4)	vs	1: Y1Y2 (n = 4)	0.9997
		E (n = 4)	vs	1: Y1Y2 (n = 4)	<0.0001
		Germ-free (n = 4)	vs	1: Y1Y2 (n = 4)	1
		3: LAE (n = 4)	vs	2: LA (n = 4)	1
		4: Y1L (n = 4)	vs	2: LA (n = 4)	0.9155
		5: Y1LA (n = 4)	vs	2: LA (n = 4)	1
		6: Y1LAE (n = 4)	vs	2: LA (n = 4)	0.9997
		7: Y1Y2L (n = 4)	vs	2: LA (n = 4)	0.5671
		8: Y1Y2LA (n = 4)	vs	2: LA (n = 4)	0.9997
		9: Y1Y2LAE (n = 4)	vs	2: LA (n = 4)	1
		Y1 (n = 3)	vs	2: LA (n = 4)	<0.0001
		Y2 (n = 3)	vs	2: LA (n = 4)	<0.0001
		L (n = 3)	vs	2: LA (n = 4)	<0.0001
		A (n = 4)	vs	2: LA (n = 4)	<0.0001
		E (n = 4)	vs	2: LA (n = 4)	0.9155
		Germ-free (n = 4)	vs	2: LA (n = 4)	<0.0001
		4: Y1L (n = 4)	vs	3: LAE (n = 4)	0.672
		5: Y1LA (n = 4)	vs	3: LAE (n = 4)	1
		6: Y1LAE (n = 4)	vs	3: LAE (n = 4)	1
		7: Y1Y2L (n = 4)	vs	3: LAE (n = 4)	0.2801
		8: Y1Y2LA (n = 4)	vs	3: LAE (n = 4)	1
		9: Y1Y2LAE (n = 4)	vs	3: LAE (n = 4)	1
		Y1 (n = 3)	vs	3: LAE (n = 4)	<0.0001
		Y2 (n = 3)	vs	3: LAE (n = 4)	<0.0001
		L (n = 3)	vs	3: LAE (n = 4)	<0.0001
		A (n = 4)	vs	3: LAE (n = 4)	<0.0001
		E (n = 4)	vs	3: LAE (n = 4)	0.9939
		Germ-free (n = 4)	vs	3: LAE (n = 4)	<0.0001
		5: Y1LA (n = 4)	vs	4: Y1L (n = 4)	0.5671
		6: Y1LAE (n = 4)	vs	4: Y1L (n = 4)	0.3655
		7: Y1Y2L (n = 4)	vs	4: Y1L (n = 4)	1
		8: Y1Y2LA (n = 4)	vs	4: Y1L (n = 4)	0.3655
		9: Y1Y2LAE (n = 4)	vs	4: Y1L (n = 4)	0.5671
		Y1 (n = 3)	vs	4: Y1L (n = 4)	0.0005
		Y2 (n = 3)	vs	4: Y1L (n = 4)	<0.0001
		L (n = 3)	vs	4: Y1L (n = 4)	<0.0001
		A (n = 4)	vs	4: Y1L (n = 4)	0.0006
		E (n = 4)	vs	4: Y1L (n = 4)	0.0747
		Germ-free (n = 4)	vs	4: Y1L (n = 4)	<0.0001
		6: Y1LAE (n = 4)	vs	5: Y1LA (n = 4)	1
		7: Y1Y2L (n = 4)	vs	5: Y1LA (n = 4)	0.2087
		8: Y1Y2LA (n = 4)	vs	5: Y1LA (n = 4)	1
		9: Y1Y2LAE (n = 4)	vs	5: Y1LA (n = 4)	1
		Y1 (n = 3)	vs	5: Y1LA (n = 4)	<0.0001
		Y2 (n = 3)	vs	5: Y1LA (n = 4)	<0.0001
		L (n = 3)	vs	5: Y1LA (n = 4)	<0.0001
		A (n = 4)	vs	5: Y1LA (n = 4)	<0.0001
		E (n = 4)	vs	5: Y1LA (n = 4)	0.9984
		Germ-free (n = 4)	vs	5: Y1LA (n = 4)	<0.0001
		7: Y1Y2L (n = 4)	vs	6: Y1LAE (n = 4)	0.1076
		8: Y1Y2LA (n = 4)	vs	6: Y1LAE (n = 4)	1
		9: Y1Y2LAE (n = 4)	vs	6: Y1LAE (n = 4)	1
		Y1 (n = 3)	vs	6: Y1LAE (n = 4)	<0.0001
		Y2 (n = 3)	vs	6: Y1LAE (n = 4)	<0.0001
		L (n = 3)	vs	6: Y1LAE (n = 4)	<0.0001
		A (n = 4)	vs	6: Y1LAE (n = 4)	<0.0001
		E (n = 4)	vs	6: Y1LAE (n = 4)	1
		Germ-free (n = 4)	vs	6: Y1LAE (n = 4)	<0.0001
		8: Y1Y2LA (n = 4)	vs	7: Y1Y2L (n = 4)	0.1076
		9: Y1Y2LAE (n = 4)	vs	7: Y1Y2L (n = 4)	0.2087
		Y1 (n = 3)	vs	7: Y1Y2L (n = 4)	0.0028
		Y2 (n = 3)	vs	7: Y1Y2L (n = 4)	0.0005
		L (n = 3)	vs	7: Y1Y2L (n = 4)	<0.0001
		A (n = 4)	vs	7: Y1Y2L (n = 4)	0.0038
		E (n = 4)	vs	7: Y1Y2L (n = 4)	0.0147
		Germ-free (n = 4)	vs	7: Y1Y2L (n = 4)	<0.0001
		9: Y1Y2LAE (n = 4)	vs	8: Y1Y2LA (n = 4)	1
		Y1 (n = 3)	vs	8: Y1Y2LA (n = 4)	<0.0001
		Y2 (n = 3)	vs	8: Y1Y2LA (n = 4)	<0.0001
		L (n = 3)	vs	8: Y1Y2LA (n = 4)	<0.0001
		A (n = 4)	vs	8: Y1Y2LA (n = 4)	<0.0001
		E (n = 4)	vs	8: Y1Y2LA (n = 4)	1
		Germ-free (n = 4)	vs	8: Y1Y2LA (n = 4)	<0.0001
		Y1 (n = 3)	vs	9: Y1Y2LAE (n = 4)	<0.0001
		Y2 (n = 3)	vs	9: Y1Y2LAE (n = 4)	<0.0001
		L (n = 3)	vs	9: Y1Y2LAE (n = 4)	<0.0001
		A (n = 4)	vs	9: Y1Y2LAE (n = 4)	<0.0001
		E (n = 4)	vs	9: Y1Y2LAE (n = 4)	0.9984
		Germ-free (n = 4)	vs	9: Y1Y2LAE (n = 4)	<0.0001
		Y2 (n = 3)	vs	Y1 (n = 3)	1
		L (n = 3)	vs	Y1 (n = 3)	0.9986
		A (n = 4)	vs	Y1 (n = 3)	1
		E (n = 4)	vs	Y1 (n = 3)	<0.0001
		Germ-free (n = 4)	vs	Y1 (n = 3)	0.9971
		L (n = 3)	vs	Y2 (n = 3)	1
		A (n = 4)	vs	Y2 (n = 3)	0.9993
		E (n = 4)	vs	Y2 (n = 3)	<0.0001
		Germ-free (n = 4)	vs	Y2 (n = 3)	1
		A (n = 4)	vs	L (n = 3)	0.9515
		E (n = 4)	vs	L (n = 3)	<0.0001
		Germ-free (n = 4)	vs	L (n = 3)	1
		E (n = 4)	vs	A (n = 4)	<0.0001
		Germ-free (n = 4)	vs	A (n = 4)	0.9155
		Germ-free (n = 4)	vs	E (n = 4)	<0.0001
Figure 2D, bottom	Tukey-Kramer	2: LA (n = 4)	vs	1: Y1Y2 (n = 4)	0.1034
		3: LAE (n = 4)	vs	1: Y1Y2 (n = 4)	0.0145
		4: Y1L (n = 4)	vs	1: Y1Y2 (n = 4)	0.9992
		5: Y1LA (n = 4)	vs	1: Y1Y2 (n = 4)	0.0655
		6: Y1LAE (n = 4)	vs	1: Y1Y2 (n = 4)	0.0244
		7: Y1Y2L (n = 4)	vs	1: Y1Y2 (n = 4)	1
		8: Y1Y2LA (n = 4)	vs	1: Y1Y2 (n = 4)	0.0049
		9: Y1Y2LAE (n = 4)	vs	1: Y1Y2 (n = 4)	0.0028
		Y1 (n = 3)	vs	1: Y1Y2 (n = 4)	0.5215
		Y2 (n = 3)	vs	1: Y1Y2 (n = 4)	0.4804
		A (n = 4)	vs	1: Y1Y2 (n = 4)	0.0025
		E (n = 4)	vs	1: Y1Y2 (n = 4)	0.334
		3: LAE (n = 4)	vs	2: LA (n = 4)	0.9993
		4: Y1L (n = 4)	vs	2: LA (n = 4)	0.0051
		5: Y1LA (n = 4)	vs	2: LA (n = 4)	1
		6: Y1LAE (n = 4)	vs	2: LA (n = 4)	1
		7: Y1Y2L (n = 4)	vs	2: LA (n = 4)	0.0163
		8: Y1Y2LA (n = 4)	vs	2: LA (n = 4)	0.9748
		9: Y1Y2LAE (n = 4)	vs	2: LA (n = 4)	0.9258
		Y1 (n = 3)	vs	2: LA (n = 4)	0.0005
		Y2 (n = 3)	vs	2: LA (n = 4)	0.003
		A (n = 4)	vs	2: LA (n = 4)	<0.0001
		E (n = 4)	vs	2: LA (n = 4)	1
		4: Y1L (n = 4)	vs	3: LAE (n = 4)	0.0004
		5: Y1LA (n = 4)	vs	3: LAE (n = 4)	1
		6: Y1LAE (n = 4)	vs	3: LAE (n = 4)	1
		7: Y1Y2L (n = 4)	vs	3: LAE (n = 4)	0.0015
		8: Y1Y2LA (n = 4)	vs	3: LAE (n = 4)	1
		9: Y1Y2LAE (n = 4)	vs	3: LAE (n = 4)	1
		Y1 (n = 3)	vs	3: LAE (n = 4)	<0.0001
		Y2 (n = 3)	vs	3: LAE (n = 4)	0.0006
		A (n = 4)	vs	3: LAE (n = 4)	<0.0001
		E (n = 4)	vs	3: LAE (n = 4)	0.9258
		5: Y1LA (n = 4)	vs	4: Y1L (n = 4)	0.0028
		6: Y1LAE (n = 4)	vs	4: Y1L (n = 4)	0.0008
		7: Y1Y2L (n = 4)	vs	4: Y1L (n = 4)	1
		8: Y1Y2LA (n = 4)	vs	4: Y1L (n = 4)	0.0001
		9: Y1Y2LAE (n = 4)	vs	4: Y1L (n = 4)	<0.0001
		Y1 (n = 3)	vs	4: Y1L (n = 4)	0.8996
		Y2 (n = 3)	vs	4: Y1L (n = 4)	0.8124
		A (n = 4)	vs	4: Y1L (n = 4)	0.0105
		E (n = 4)	vs	4: Y1L (n = 4)	0.0286
		6: Y1LAE (n = 4)	vs	5: Y1LA (n = 4)	1
		7: Y1Y2L (n = 4)	vs	5: Y1LA (n = 4)	0.0092
		8: Y1Y2LA (n = 4)	vs	5: Y1LA (n = 4)	0.9943
		9: Y1Y2LAE (n = 4)	vs	5: Y1LA (n = 4)	0.9748
		Y1 (n = 3)	vs	5: Y1LA (n = 4)	0.0003
		Y2 (n = 3)	vs	5: Y1LA (n = 4)	0.0021
		A (n = 4)	vs	5: Y1LA (n = 4)	<0.0001
		E (n = 4)	vs	5: Y1LA (n = 4)	0.9993
		7: Y1Y2L (n = 4)	vs	6: Y1LAE (n = 4)	0.0028
		8: Y1Y2LA (n = 4)	vs	6: Y1LAE (n = 4)	1
		9: Y1Y2LAE (n = 4)	vs	6: Y1LAE (n = 4)	0.9993
		Y1 (n = 3)	vs	6: Y1LAE (n = 4)	0.0001
		Y2 (n = 3)	vs	6: Y1LAE (n = 4)	0.0009
		A (n = 4)	vs	6: Y1LAE (n = 4)	<0.0001
		E (n = 4)	vs	6: Y1LAE (n = 4)	0.9748
		8: Y1Y2LA (n = 4)	vs	7: Y1Y2L (n = 4)	0.0004
		9: Y1Y2LAE (n = 4)	vs	7: Y1Y2L (n = 4)	0.0002
		Y1 (n = 3)	vs	7: Y1Y2L (n = 4)	0.7155
		Y2 (n = 3)	vs	7: Y1Y2L (n = 4)	0.6441
		A (n = 4)	vs	7: Y1Y2L (n = 4)	0.004
		E (n = 4)	vs	7: Y1Y2L (n = 4)	0.0812
		9: Y1Y2LAE (n = 4)	vs	8: Y1Y2LA (n = 4)	1
		Y1 (n = 3)	vs	8: Y1Y2LA (n = 4)	<0.0001
		Y2 (n = 3)	vs	8: Y1Y2LA (n = 4)	0.0003
		A (n = 4)	vs	8: Y1Y2LA (n = 4)	<0.0001
		E (n = 4)	vs	8: Y1Y2LA (n = 4)	0.713
		Y1 (n = 3)	vs	9: Y1Y2LAE (n = 4)	<0.0001
		Y2 (n = 3)	vs	9: Y1Y2LAE (n = 4)	0.0002
		A (n = 4)	vs	9: Y1Y2LAE (n = 4)	<0.0001
		E (n = 4)	vs	9: Y1Y2LAE (n = 4)	0.5693
		Y2 (n = 3)	vs	Y1 (n = 3)	1
		A (n = 4)	vs	Y1 (n = 3)	0.584
		E (n = 4)	vs	Y1 (n = 3)	0.0024
		A (n = 4)	vs	Y2 (n = 3)	0.9812
		E (n = 4)	vs	Y2 (n = 3)	0.0093
		E (n = 4)	vs	A (n = 4)	<0.0001
Figure 2F, top	Tukey-Kramer	2: YA (n = 4)	vs	1: YL (n = 3)	<0.0001
		3: LA (n = 4)	vs	1: YL (n = 3)	<0.0001
		4: YLA (n = 4)	vs	1: YL (n = 3)	<0.0001
		Y (n = 4)	vs	1: YL (n = 3)	0.0079
		LA (n = 4)	vs	1: YL (n = 3)	0.0079
		A (n = 3)	vs	1: YL (n = 3)	0.0146
		Germ-free (n = 4)	vs	1: YL (n = 3)	0.0079
		3: LA (n = 4)	vs	2: YA (n = 4)	0.0087
		4: YLA (n = 4)	vs	2: YA (n = 4)	0.9999
		Y (n = 4)	vs	2: YA (n = 4)	<0.0001
		LA (n = 4)	vs	2: YA (n = 4)	<0.0001
		A (n = 3)	vs	2: YA (n = 4)	<0.0001
		Germ-free (n = 4)	vs	2: YA (n = 4)	<0.0001
		4: YLA (n = 4)	vs	3: LA (n = 4)	0.0203
		Y (n = 4)	vs	3: LA (n = 4)	<0.0001
		LA (n = 4)	vs	3: LA (n = 4)	<0.0001
		A (n = 3)	vs	3: LA (n = 4)	<0.0001
		Germ-free (n = 4)	vs	3: LA (n = 4)	<0.0001
		Y (n = 4)	vs	4: YLA (n = 4)	<0.0001
		LA (n = 4)	vs	4: YLA (n = 4)	<0.0001
		A (n = 3)	vs	4: YLA (n = 4)	<0.0001
		Germ-free (n = 4)	vs	4: YLA (n = 4)	<0.0001
		LA (n = 4)	vs	Y (n = 4)	1
		A (n = 3)	vs	Y (n = 4)	1
		Germ-free (n = 4)	vs	Y (n = 4)	1
		A (n = 3)	vs	LA (n = 4)	1
		Germ-free (n = 4)	vs	LA (n = 4)	1
		Germ-free (n = 4)	vs	A (n = 3)	1
Figure 2F, bottom	Tukey-Kramer	2: YA (n = 4)	vs	1: YL (n = 3)	<0.0001
		3: LA (n = 4)	vs	1: YL (n = 3)	<0.0001
		4: YLA (n = 4)	vs	1: YL (n = 3)	<0.0001
		3: LA (n = 4)	vs	2: YA (n = 4)	0.7025
		4: YLA (n = 4)	vs	2: YA (n = 4)	0.9827
		4: YLA (n = 4)	vs	3: LA (n = 4)	0.8844

### Sheet: (B)Figure3
(B) Detailed statistics for the results shown in Figure 3. Values of P < 0.05 (shown in blue font) were considered statistically different.
Figure	Test	Comparison (n: exact sample size)			P value
Figure 3F, top	Tukey-Kramer	AAB[once] (n = 4)	vs	AAB[every day] (n = 6)	<0.0001
		LAB + AAB (n = 4)	vs	AAB[every day] (n = 6)	0.729
		Germ-free (n = 4)	vs	AAB[every day] (n = 6)	<0.0001
		LAB + AAB (n = 4)	vs	AAB[once] (n = 4)	<0.0001
		Germ-free (n = 4)	vs	AAB[once] (n = 4)	0.9633
		Germ-free (n = 4)	vs	LAB + AAB (n = 4)	<0.0001
Figure 3F, bottom	Tukey-Kramer	AAB[once] (n = 4)	vs	AAB[every day] (n = 6)	<0.0001
		LAB + AAB (n = 4)	vs	AAB[every day] (n = 6)	0.7527
		LAB + AAB (n = 4)	vs	AAB[once] (n = 4)	<0.0001
Figure 3G	Dunnett's	St. bac (n = 3)	vs	None (n = 3)	0.014
		Le. mes (n = 3)	vs	None (n = 3)	0.0009
		St. bac, Le. mes (n = 3)	vs	None (n = 3)	0.5719
		Germ-free (n = 3)	vs	None (n = 3)	0.9936
Figure 3H	Dunnett's	Pi. klu (n = 3)	vs	None (n = 3)	0.0003
		La. pla (n = 3)	vs	None (n = 3)	<0.0001
		Pi. klu, La. pla (n = 3)	vs	None (n = 3)	0.0011
		Germ-free (n = 3)	vs	None (n = 3)	0.9467

### Sheet: (C)Figure4
(C) Detailed statistics for the results shown in Figure 4. Values of P < 0.05 (shown in blue font) were considered statistically different.
Figure	Test	Comparison (n: exact sample size)			P value
Figure 4B, top	Tukey-Kramer	K. hum (n = 4)	vs	H. uva (n = 4)	0.995
		M. asi (n = 4)	vs	H. uva (n = 4)	0.3895
		Sa. cra (n = 4)	vs	H. uva (n = 4)	<0.0001
		Pi. klu (n = 4)	vs	H. uva (n = 4)	<0.0001
		St. bac (n = 4)	vs	H. uva (n = 4)	<0.0001
		BY4741 (n = 4)	vs	H. uva (n = 4)	<0.0001
		Germ-free (n = 4)	vs	H. uva (n = 4)	<0.0001
		M. asi (n = 4)	vs	K. hum (n = 4)	0.819
		Sa. cra (n = 4)	vs	K. hum (n = 4)	<0.0001
		Pi. klu (n = 4)	vs	K. hum (n = 4)	<0.0001
		St. bac (n = 4)	vs	K. hum (n = 4)	<0.0001
		BY4741 (n = 4)	vs	K. hum (n = 4)	<0.0001
		Germ-free (n = 4)	vs	K. hum (n = 4)	<0.0001
		Sa. cra (n = 4)	vs	M. asi (n = 4)	<0.0001
		Pi. klu (n = 4)	vs	M. asi (n = 4)	<0.0001
		St. bac (n = 4)	vs	M. asi (n = 4)	<0.0001
		BY4741 (n = 4)	vs	M. asi (n = 4)	<0.0001
		Germ-free (n = 4)	vs	M. asi (n = 4)	<0.0001
		Pi. klu (n = 4)	vs	Sa. cra (n = 4)	0.2689
		St. bac (n = 4)	vs	Sa. cra (n = 4)	0.2689
		BY4741 (n = 4)	vs	Sa. cra (n = 4)	0.9738
		Germ-free (n = 4)	vs	Sa. cra (n = 4)	0.1767
		St. bac (n = 4)	vs	Pi. klu (n = 4)	1
		BY4741 (n = 4)	vs	Pi. klu (n = 4)	0.819
		Germ-free (n = 4)	vs	Pi. klu (n = 4)	1
		BY4741 (n = 4)	vs	St. bac (n = 4)	0.819
		Germ-free (n = 4)	vs	St. bac (n = 4)	1
		Germ-free (n = 4)	vs	BY4741 (n = 4)	0.6835
Figure 4B, bottom	Tukey-Kramer	K. hum (n = 4)	vs	H. uva (n = 4)	0.9978
		M. asi (n = 4)	vs	H. uva (n = 4)	0.0009
		Sa. cra (n = 4)	vs	H. uva (n = 4)	<0.0001
		Pi. klu (n = 4)	vs	H. uva (n = 4)	0.1388
		St. bac (n = 4)	vs	H. uva (n = 4)	0.0002
		BY4741 (n = 4)	vs	H. uva (n = 4)	0.0004
		M. asi (n = 4)	vs	K. hum (n = 4)	0.0004
		Sa. cra (n = 4)	vs	K. hum (n = 4)	<0.0001
		Pi. klu (n = 4)	vs	K. hum (n = 4)	0.0801
		St. bac (n = 4)	vs	K. hum (n = 4)	0.0001
		BY4741 (n = 4)	vs	K. hum (n = 4)	0.0002
		Sa. cra (n = 4)	vs	M. asi (n = 4)	<0.0001
		Pi. klu (n = 4)	vs	M. asi (n = 4)	0.9762
		St. bac (n = 4)	vs	M. asi (n = 4)	0.0801
		BY4741 (n = 4)	vs	M. asi (n = 4)	0.7346
		Pi. klu (n = 4)	vs	Sa. cra (n = 4)	<0.0001
		St. bac (n = 4)	vs	Sa. cra (n = 4)	0.0033
		BY4741 (n = 4)	vs	Sa. cra (n = 4)	<0.0001
		St. bac (n = 4)	vs	Pi. klu (n = 4)	0.0807
		BY4741 (n = 4)	vs	Pi. klu (n = 4)	0.5515
		BY4741 (n = 4)	vs	St. bac (n = 4)	0.5515
Figure 4H, top	Tukey-Kramer	K. hum (n = 4)	vs	H. uva (n = 4)	0.6278
		M. asi (n = 3)	vs	H. uva (n = 4)	1
		Sa. cra (n = 3)	vs	H. uva (n = 4)	0.0049
		Pi. klu (n = 4)	vs	H. uva (n = 4)	0.6278
		St. bac (n = 4)	vs	H. uva (n = 4)	0.9999
		BY4741 (n = 4)	vs	H. uva (n = 4)	0.2904
		Germ-free (n = 4)	vs	H. uva (n = 4)	<0.0001
		M. asi (n = 3)	vs	K. hum (n = 4)	0.8099
		Sa. cra (n = 3)	vs	K. hum (n = 4)	0.1708
		Pi. klu (n = 4)	vs	K. hum (n = 4)	1
		St. bac (n = 4)	vs	K. hum (n = 4)	0.3902
		BY4741 (n = 4)	vs	K. hum (n = 4)	0.9985
		Germ-free (n = 4)	vs	K. hum (n = 4)	<0.0001
		Sa. cra (n = 3)	vs	M. asi (n = 3)	0.014
		Pi. klu (n = 4)	vs	M. asi (n = 3)	0.8099
		St. bac (n = 4)	vs	M. asi (n = 3)	0.9991
		BY4741 (n = 4)	vs	M. asi (n = 3)	0.4832
		Germ-free (n = 4)	vs	M. asi (n = 3)	<0.0001
		Pi. klu (n = 4)	vs	Sa. cra (n = 3)	0.1708
		St. bac (n = 4)	vs	Sa. cra (n = 3)	0.0021
		BY4741 (n = 4)	vs	Sa. cra (n = 3)	0.412
		Germ-free (n = 4)	vs	Sa. cra (n = 3)	<0.0001
		St. bac (n = 4)	vs	Pi. klu (n = 4)	0.3902
		BY4741 (n = 4)	vs	Pi. klu (n = 4)	0.9985
		Germ-free (n = 4)	vs	Pi. klu (n = 4)	<0.0001
		BY4741 (n = 4)	vs	St. bac (n = 4)	0.1466
		Germ-free (n = 4)	vs	St. bac (n = 4)	<0.0001
		Germ-free (n = 4)	vs	BY4741 (n = 4)	<0.0001
Figure 4H, bottom	Tukey-Kramer	K. hum (n = 4)	vs	H. uva (n = 4)	0.7089
		M. asi (n = 3)	vs	H. uva (n = 4)	<0.0001
		Sa. cra (n = 3)	vs	H. uva (n = 4)	<0.0001
		Pi. klu (n = 4)	vs	H. uva (n = 4)	0.7089
		St. bac (n = 4)	vs	H. uva (n = 4)	0.8976
		BY4741 (n = 4)	vs	H. uva (n = 4)	0.07
		M. asi (n = 3)	vs	K. hum (n = 4)	<0.0001
		Sa. cra (n = 3)	vs	K. hum (n = 4)	<0.0001
		Pi. klu (n = 4)	vs	K. hum (n = 4)	0.07
		St. bac (n = 4)	vs	K. hum (n = 4)	0.1451
		BY4741 (n = 4)	vs	K. hum (n = 4)	0.0026
		Sa. cra (n = 3)	vs	M. asi (n = 3)	0.0015
		Pi. klu (n = 4)	vs	M. asi (n = 3)	0.0005
		St. bac (n = 4)	vs	M. asi (n = 3)	0.0003
		BY4741 (n = 4)	vs	M. asi (n = 3)	0.0121
		Pi. klu (n = 4)	vs	Sa. cra (n = 3)	<0.0001
		St. bac (n = 4)	vs	Sa. cra (n = 3)	<0.0001
		BY4741 (n = 4)	vs	Sa. cra (n = 3)	<0.0001
		St. bac (n = 4)	vs	Pi. klu (n = 4)	0.9996
		BY4741 (n = 4)	vs	Pi. klu (n = 4)	0.7089
		BY4741 (n = 4)	vs	St. bac (n = 4)	0.4763
Figure 4J, top	Tukey-Kramer	Sa. cra (n = 4)	vs	H. uva (n = 4)	0.9765
		Pi. klu (n = 4)	vs	H. uva (n = 4)	0.0901
		St. bac (n = 3)	vs	H. uva (n = 4)	0.4756
		BY4741 (n = 4)	vs	H. uva (n = 4)	0.9496
		Germ-free (n = 4)	vs	H. uva (n = 4)	0.3023
		Pi. klu (n = 4)	vs	Sa. cra (n = 4)	0.0222
		St. bac (n = 3)	vs	Sa. cra (n = 4)	0.8498
		BY4741 (n = 4)	vs	Sa. cra (n = 4)	0.6163
		Germ-free (n = 4)	vs	Sa. cra (n = 4)	0.7015
		St. bac (n = 3)	vs	Pi. klu (n = 4)	0.0036
		BY4741 (n = 4)	vs	Pi. klu (n = 4)	0.3708
		Germ-free (n = 4)	vs	Pi. klu (n = 4)	0.0012
		BY4741 (n = 4)	vs	St. bac (n = 3)	0.1433
		Germ-free (n = 4)	vs	St. bac (n = 3)	1
		Germ-free (n = 4)	vs	BY4741 (n = 4)	0.0688
Figure 4J, bottom	Tukey-Kramer	Sa. cra (n = 4)	vs	H. uva (n = 4)	0.9207
		Pi. klu (n = 4)	vs	H. uva (n = 4)	0.4112
		St. bac (n = 3)	vs	H. uva (n = 4)	0.1267
		BY4741 (n = 4)	vs	H. uva (n = 4)	0.9207
		Germ-free (n = 4)	vs	H. uva (n = 4)	0.0126
		Pi. klu (n = 4)	vs	Sa. cra (n = 4)	0.0856
		St. bac (n = 3)	vs	Sa. cra (n = 4)	0.0227
		BY4741 (n = 4)	vs	Sa. cra (n = 4)	1
		Germ-free (n = 4)	vs	Sa. cra (n = 4)	0.0017
		St. bac (n = 3)	vs	Pi. klu (n = 4)	0.9413
		BY4741 (n = 4)	vs	Pi. klu (n = 4)	0.0856
		Germ-free (n = 4)	vs	Pi. klu (n = 4)	0.4112
		BY4741 (n = 4)	vs	St. bac (n = 3)	0.0227
		Germ-free (n = 4)	vs	St. bac (n = 3)	0.9413
		Germ-free (n = 4)	vs	BY4741 (n = 4)	0.0017

### Sheet: (D)Figure5
(D) Detailed statistics for the results shown in Figure 5. Values of P < 0.05 (shown in blue font) were considered statistically different.
Figure	Test	Comparison (n: exact sample size)			P value
Figure 5G	Steel-Dwass	H. uvarum (n = 6)	vs	K. humilis (n = 6)	0.1121
		H. uvarum (n = 6)	vs	Pichia kluyveri (n = 6)	0.0206
		H. uvarum (n = 6)	vs	Starmerella bacillaris (n = 6)	0.0206
		K. humilis (n = 6)	vs	Pichia kluyveri (n = 6)	0.0206
		K. humilis (n = 6)	vs	Starmerella bacillaris (n = 6)	0.0206
		Pichia kluyveri (n = 6)	vs	Starmerella bacillaris (n = 6)	0.4736
Figure 5H	Steel-Dwass	H. uvarum (n = 6)	vs	K. humilis (n = 6)	1
		H. uvarum (n = 6)	vs	Pichia kluyveri (n = 6)	0.0206
		H. uvarum (n = 6)	vs	Starmerella bacillaris (n = 6)	0.0206
		K. humilis (n = 6)	vs	Pichia kluyveri (n = 6)	0.0206
		K. humilis (n = 6)	vs	Starmerella bacillaris (n = 6)	0.0206
		Pichia kluyveri (n = 6)	vs	Starmerella bacillaris (n = 6)	0.0206

### Sheet: (E)Figure6
(E) Detailed statistics for the results shown in Figure 6. Values of P < 0.05 (shown in blue font) were considered statistically different.
Figure	Test	Comparison (n: exact sample size)			P value
Figure 6B	Tukey-Kramer	H. uva, w BCAAs (n = 4)	vs	H. uva, w/o BCAAs (n = 4)	1
		K. hum, w/o BCAAs (n = 4)	vs	H. uva, w/o BCAAs (n = 4)	0.9976
		K. hum, w BCAAs (n = 4)	vs	H. uva, w/o BCAAs (n = 4)	0.9999
		Pi. klu, w/o BCAAs (n = 4)	vs	H. uva, w/o BCAAs (n = 4)	<0.0001
		Pi. klu, w BCAAs (n = 4)	vs	H. uva, w/o BCAAs (n = 4)	<0.0001
		St. bac, w/o BCAAs (n = 4)	vs	H. uva, w/o BCAAs (n = 4)	<0.0001
		St. bac, w BCAAs (n = 4)	vs	H. uva, w/o BCAAs (n = 4)	0.0003
		Germ-free, w/o BCAAs (n = 4)	vs	H. uva, w/o BCAAs (n = 4)	<0.0001
		Germ-free, w BCAAs (n = 4)	vs	H. uva, w/o BCAAs (n = 4)	<0.0001
		K. hum, w/o BCAAs (n = 4)	vs	H. uva, w BCAAs (n = 4)	0.9968
		K. hum, w BCAAs (n = 4)	vs	H. uva, w BCAAs (n = 4)	0.9999
		Pi. klu, w/o BCAAs (n = 4)	vs	H. uva, w BCAAs (n = 4)	<0.0001
		Pi. klu, w BCAAs (n = 4)	vs	H. uva, w BCAAs (n = 4)	<0.0001
		St. bac, w/o BCAAs (n = 4)	vs	H. uva, w BCAAs (n = 4)	<0.0001
		St. bac, w BCAAs (n = 4)	vs	H. uva, w BCAAs (n = 4)	0.0002
		Germ-free, w/o BCAAs (n = 4)	vs	H. uva, w BCAAs (n = 4)	<0.0001
		Germ-free, w BCAAs (n = 4)	vs	H. uva, w BCAAs (n = 4)	<0.0001
		K. hum, w BCAAs (n = 4)	vs	K. hum, w/o BCAAs (n = 4)	1
		Pi. klu, w/o BCAAs (n = 4)	vs	K. hum, w/o BCAAs (n = 4)	<0.0001
		Pi. klu, w BCAAs (n = 4)	vs	K. hum, w/o BCAAs (n = 4)	<0.0001
		St. bac, w/o BCAAs (n = 4)	vs	K. hum, w/o BCAAs (n = 4)	<0.0001
		St. bac, w BCAAs (n = 4)	vs	K. hum, w/o BCAAs (n = 4)	0.0024
		Germ-free, w/o BCAAs (n = 4)	vs	K. hum, w/o BCAAs (n = 4)	<0.0001
		Germ-free, w BCAAs (n = 4)	vs	K. hum, w/o BCAAs (n = 4)	<0.0001
		Pi. klu, w/o BCAAs (n = 4)	vs	K. hum, w BCAAs (n = 4)	<0.0001
		Pi. klu, w BCAAs (n = 4)	vs	K. hum, w BCAAs (n = 4)	<0.0001
		St. bac, w/o BCAAs (n = 4)	vs	K. hum, w BCAAs (n = 4)	<0.0001
		St. bac, w BCAAs (n = 4)	vs	K. hum, w BCAAs (n = 4)	0.0011
		Germ-free, w/o BCAAs (n = 4)	vs	K. hum, w BCAAs (n = 4)	<0.0001
		Germ-free, w BCAAs (n = 4)	vs	K. hum, w BCAAs (n = 4)	<0.0001
		Pi. klu, w BCAAs (n = 4)	vs	Pi. klu, w/o BCAAs (n = 4)	0.0005
		St. bac, w/o BCAAs (n = 4)	vs	Pi. klu, w/o BCAAs (n = 4)	0.7761
		St. bac, w BCAAs (n = 4)	vs	Pi. klu, w/o BCAAs (n = 4)	<0.0001
		Germ-free, w/o BCAAs (n = 4)	vs	Pi. klu, w/o BCAAs (n = 4)	0.0073
		Germ-free, w BCAAs (n = 4)	vs	Pi. klu, w/o BCAAs (n = 4)	0.0073
		St. bac, w/o BCAAs (n = 4)	vs	Pi. klu, w BCAAs (n = 4)	<0.0001
		St. bac, w BCAAs (n = 4)	vs	Pi. klu, w BCAAs (n = 4)	0.73
		Germ-free, w/o BCAAs (n = 4)	vs	Pi. klu, w BCAAs (n = 4)	<0.0001
		Germ-free, w BCAAs (n = 4)	vs	Pi. klu, w BCAAs (n = 4)	<0.0001
		St. bac, w BCAAs (n = 4)	vs	St. bac, w/o BCAAs (n = 4)	<0.0001
		Germ-free, w/o BCAAs (n = 4)	vs	St. bac, w/o BCAAs (n = 4)	0.3214
		Germ-free, w BCAAs (n = 4)	vs	St. bac, w/o BCAAs (n = 4)	0.3214
		Germ-free, w/o BCAAs (n = 4)	vs	St. bac, w BCAAs (n = 4)	<0.0001
		Germ-free, w BCAAs (n = 4)	vs	St. bac, w BCAAs (n = 4)	<0.0001
		Germ-free, w BCAAs (n = 4)	vs	Germ-free, w/o BCAAs (n = 4)	1

### Sheet: (F)FigureS3
(F) Detailed statistics for the results shown in Figure S3. Values of P < 0.05 (shown in blue font) were considered statistically different.
Figure	Test	Comparison (n: exact sample size)			P value
Figure S3B, top	Tukey-Kramer	2: Y1E (n = 4)	vs	1: Y1Y2 (n = 4)	0.9512
		3: Y1Y2E (n = 4)	vs	1: Y1Y2 (n = 4)	0.9512
		Y1 (n = 4)	vs	1: Y1Y2 (n = 4)	1
		Y2 (n = 4)	vs	1: Y1Y2 (n = 4)	<0.0001
		E (n = 4)	vs	1: Y1Y2 (n = 4)	0.9512
		Germ-free (n = 4)	vs	1: Y1Y2 (n = 4)	<0.0001
		3: Y1Y2E (n = 4)	vs	2: Y1E (n = 4)	1
		Y1 (n = 4)	vs	2: Y1E (n = 4)	0.9903
		Y2 (n = 4)	vs	2: Y1E (n = 4)	<0.0001
		E (n = 4)	vs	2: Y1E (n = 4)	0.4596
		Germ-free (n = 4)	vs	2: Y1E (n = 4)	<0.0001
		Y1 (n = 4)	vs	3: Y1Y2E (n = 4)	0.9903
		Y2 (n = 4)	vs	3: Y1Y2E (n = 4)	<0.0001
		E (n = 4)	vs	3: Y1Y2E (n = 4)	0.4596
		Germ-free (n = 4)	vs	3: Y1Y2E (n = 4)	<0.0001
		Y2 (n = 4)	vs	Y1 (n = 4)	<0.0001
		E (n = 4)	vs	Y1 (n = 4)	0.9155
		Germ-free (n = 4)	vs	Y1 (n = 4)	<0.0001
		E (n = 4)	vs	Y2 (n = 4)	<0.0001
		Germ-free (n = 4)	vs	Y2 (n = 4)	1
		Germ-free (n = 4)	vs	E (n = 4)	<0.0001
Figure S3B, bottom	Tukey-Kramer	2: Y1E (n = 4)	vs	1: Y1Y2 (n = 4)	0.0553
		3: Y1Y2E (n = 4)	vs	1: Y1Y2 (n = 4)	1
		Y1 (n = 4)	vs	1: Y1Y2 (n = 4)	0.0843
		Y2 (n = 4)	vs	1: Y1Y2 (n = 4)	0.0003
		E (n = 4)	vs	1: Y1Y2 (n = 4)	0.4723
		3: Y1Y2E (n = 4)	vs	2: Y1E (n = 4)	0.0553
		Y1 (n = 4)	vs	2: Y1E (n = 4)	1
		Y2 (n = 4)	vs	2: Y1E (n = 4)	<0.0001
		E (n = 4)	vs	2: Y1E (n = 4)	0.0019
		Y1 (n = 4)	vs	3: Y1Y2E (n = 4)	0.0843
		Y2 (n = 4)	vs	3: Y1Y2E (n = 4)	0.0003
		E (n = 4)	vs	3: Y1Y2E (n = 4)	0.4723
		Y2 (n = 4)	vs	Y1 (n = 4)	<0.0001
		E (n = 4)	vs	Y1 (n = 4)	0.0038
		E (n = 4)	vs	Y2 (n = 4)	0.0024
Figure S3D, top	Tukey-Kramer	2: LA (n = 3)	vs	1: Y1Y2 (n = 3)	0.9999
		3: LAE (n = 3)	vs	1: Y1Y2 (n = 3)	1
		4: Y1L (n = 3)	vs	1: Y1Y2 (n = 3)	0.9992
		5: Y1LA (n = 3)	vs	1: Y1Y2 (n = 3)	1
		6: Y1LAE (n = 3)	vs	1: Y1Y2 (n = 3)	1
		7: Y1Y2L (n = 3)	vs	1: Y1Y2 (n = 3)	1
		8: Y1Y2LA (n = 3)	vs	1: Y1Y2 (n = 3)	1
		9: Y1Y2LAE (n = 3)	vs	1: Y1Y2 (n = 3)	1
		Y1 (n = 3)	vs	1: Y1Y2 (n = 3)	<0.0001
		Y2 (n = 3)	vs	1: Y1Y2 (n = 3)	0.9362
		L (n = 3)	vs	1: Y1Y2 (n = 3)	0.0023
		E (n = 3)	vs	1: Y1Y2 (n = 3)	1
		Germ-free (n = 3)	vs	1: Y1Y2 (n = 3)	<0.0001
		3: LAE (n = 3)	vs	2: LA (n = 3)	0.9992
		4: Y1L (n = 3)	vs	2: LA (n = 3)	1
		5: Y1LA (n = 3)	vs	2: LA (n = 3)	0.9885
		6: Y1LAE (n = 3)	vs	2: LA (n = 3)	0.9992
		7: Y1Y2L (n = 3)	vs	2: LA (n = 3)	1
		8: Y1Y2LA (n = 3)	vs	2: LA (n = 3)	1
		9: Y1Y2LAE (n = 3)	vs	2: LA (n = 3)	0.9992
		Y1 (n = 3)	vs	2: LA (n = 3)	0.0007
		Y2 (n = 3)	vs	2: LA (n = 3)	0.9999
		L (n = 3)	vs	2: LA (n = 3)	0.017
		E (n = 3)	vs	2: LA (n = 3)	0.9999
		Germ-free (n = 3)	vs	2: LA (n = 3)	0.0004
		4: Y1L (n = 3)	vs	3: LAE (n = 3)	0.9965
		5: Y1LA (n = 3)	vs	3: LAE (n = 3)	1
		6: Y1LAE (n = 3)	vs	3: LAE (n = 3)	1
		7: Y1Y2L (n = 3)	vs	3: LAE (n = 3)	0.9999
		8: Y1Y2LA (n = 3)	vs	3: LAE (n = 3)	1
		9: Y1Y2LAE (n = 3)	vs	3: LAE (n = 3)	1
		Y1 (n = 3)	vs	3: LAE (n = 3)	<0.0001
		Y2 (n = 3)	vs	3: LAE (n = 3)	0.8828
		L (n = 3)	vs	3: LAE (n = 3)	0.0015
		E (n = 3)	vs	3: LAE (n = 3)	1
		Germ-free (n = 3)	vs	3: LAE (n = 3)	<0.0001
		5: Y1LA (n = 3)	vs	4: Y1L (n = 3)	0.9702
		6: Y1LAE (n = 3)	vs	4: Y1L (n = 3)	0.9965
		7: Y1Y2L (n = 3)	vs	4: Y1L (n = 3)	1
		8: Y1Y2LA (n = 3)	vs	4: Y1L (n = 3)	0.9999
		9: Y1Y2LAE (n = 3)	vs	4: Y1L (n = 3)	0.9965
		Y1 (n = 3)	vs	4: Y1L (n = 3)	0.001
		Y2 (n = 3)	vs	4: Y1L (n = 3)	1
		L (n = 3)	vs	4: Y1L (n = 3)	0.0249
		E (n = 3)	vs	4: Y1L (n = 3)	0.9992
		Germ-free (n = 3)	vs	4: Y1L (n = 3)	0.0007
		6: Y1LAE (n = 3)	vs	5: Y1LA (n = 3)	1
		7: Y1Y2L (n = 3)	vs	5: Y1LA (n = 3)	0.9965
		8: Y1Y2LA (n = 3)	vs	5: Y1LA (n = 3)	1
		9: Y1Y2LAE (n = 3)	vs	5: Y1LA (n = 3)	1
		Y1 (n = 3)	vs	5: Y1LA (n = 3)	<0.0001
		Y2 (n = 3)	vs	5: Y1LA (n = 3)	0.7203
		L (n = 3)	vs	5: Y1LA (n = 3)	0.0007
		E (n = 3)	vs	5: Y1LA (n = 3)	1
		Germ-free (n = 3)	vs	5: Y1LA (n = 3)	<0.0001
		7: Y1Y2L (n = 3)	vs	6: Y1LAE (n = 3)	0.9999
		8: Y1Y2LA (n = 3)	vs	6: Y1LAE (n = 3)	1
		9: Y1Y2LAE (n = 3)	vs	6: Y1LAE (n = 3)	1
		Y1 (n = 3)	vs	6: Y1LAE (n = 3)	<0.0001
		Y2 (n = 3)	vs	6: Y1LAE (n = 3)	0.8828
		L (n = 3)	vs	6: Y1LAE (n = 3)	0.0015
		E (n = 3)	vs	6: Y1LAE (n = 3)	1
		Germ-free (n = 3)	vs	6: Y1LAE (n = 3)	<0.0001
		8: Y1Y2LA (n = 3)	vs	7: Y1Y2L (n = 3)	1
		9: Y1Y2LAE (n = 3)	vs	7: Y1Y2L (n = 3)	0.9999
		Y1 (n = 3)	vs	7: Y1Y2L (n = 3)	0.0004
		Y2 (n = 3)	vs	7: Y1Y2L (n = 3)	0.9992
		L (n = 3)	vs	7: Y1Y2L (n = 3)	0.0115
		E (n = 3)	vs	7: Y1Y2L (n = 3)	1
		Germ-free (n = 3)	vs	7: Y1Y2L (n = 3)	0.0003
		9: Y1Y2LAE (n = 3)	vs	8: Y1Y2LA (n = 3)	1
		Y1 (n = 3)	vs	8: Y1Y2LA (n = 3)	0.0001
		Y2 (n = 3)	vs	8: Y1Y2LA (n = 3)	0.9702
		L (n = 3)	vs	8: Y1Y2LA (n = 3)	0.0035
		E (n = 3)	vs	8: Y1Y2LA (n = 3)	1
		Germ-free (n = 3)	vs	8: Y1Y2LA (n = 3)	<0.0001
		Y1 (n = 3)	vs	9: Y1Y2LAE (n = 3)	<0.0001
		Y2 (n = 3)	vs	9: Y1Y2LAE (n = 3)	0.8828
		L (n = 3)	vs	9: Y1Y2LAE (n = 3)	0.0015
		E (n = 3)	vs	9: Y1Y2LAE (n = 3)	1
		Germ-free (n = 3)	vs	9: Y1Y2LAE (n = 3)	<0.0001
		Y2 (n = 3)	vs	Y1 (n = 3)	0.0052
		L (n = 3)	vs	Y1 (n = 3)	0.9885
		E (n = 3)	vs	Y1 (n = 3)	<0.0001
		Germ-free (n = 3)	vs	Y1 (n = 3)	1
		L (n = 3)	vs	Y2 (n = 3)	0.1034
		E (n = 3)	vs	Y2 (n = 3)	0.9362
		Germ-free (n = 3)	vs	Y2 (n = 3)	0.0035
		E (n = 3)	vs	L (n = 3)	0.0023
		Germ-free (n = 3)	vs	L (n = 3)	0.9702
		Germ-free (n = 3)	vs	E (n = 3)	<0.0001
Figure S3D, bottom	Tukey-Kramer	2: LA (n = 3)	vs	1: Y1Y2 (n = 3)	1
		3: LAE (n = 3)	vs	1: Y1Y2 (n = 3)	0.997
		4: Y1L (n = 3)	vs	1: Y1Y2 (n = 3)	<0.0001
		5: Y1LA (n = 3)	vs	1: Y1Y2 (n = 3)	0.9999
		6: Y1LAE (n = 3)	vs	1: Y1Y2 (n = 3)	1
		7: Y1Y2L (n = 3)	vs	1: Y1Y2 (n = 3)	0.9999
		8: Y1Y2LA (n = 3)	vs	1: Y1Y2 (n = 3)	0.9999
		9: Y1Y2LAE (n = 3)	vs	1: Y1Y2 (n = 3)	1
		Y1 (n = 3)	vs	1: Y1Y2 (n = 3)	0.0058
		Y2 (n = 3)	vs	1: Y1Y2 (n = 3)	1
		L (n = 3)	vs	1: Y1Y2 (n = 3)	<0.0001
		E (n = 3)	vs	1: Y1Y2 (n = 3)	0.87
		3: LAE (n = 3)	vs	2: LA (n = 3)	0.9999
		4: Y1L (n = 3)	vs	2: LA (n = 3)	<0.0001
		5: Y1LA (n = 3)	vs	2: LA (n = 3)	1
		6: Y1LAE (n = 3)	vs	2: LA (n = 3)	1
		7: Y1Y2L (n = 3)	vs	2: LA (n = 3)	1
		8: Y1Y2LA (n = 3)	vs	2: LA (n = 3)	1
		9: Y1Y2LAE (n = 3)	vs	2: LA (n = 3)	1
		Y1 (n = 3)	vs	2: LA (n = 3)	0.0102
		Y2 (n = 3)	vs	2: LA (n = 3)	0.9999
		L (n = 3)	vs	2: LA (n = 3)	<0.0001
		E (n = 3)	vs	2: LA (n = 3)	0.9689
		4: Y1L (n = 3)	vs	3: LAE (n = 3)	<0.0001
		5: Y1LA (n = 3)	vs	3: LAE (n = 3)	1
		6: Y1LAE (n = 3)	vs	3: LAE (n = 3)	0.9999
		7: Y1Y2L (n = 3)	vs	3: LAE (n = 3)	1
		8: Y1Y2LA (n = 3)	vs	3: LAE (n = 3)	1
		9: Y1Y2LAE (n = 3)	vs	3: LAE (n = 3)	0.997
		Y1 (n = 3)	vs	3: LAE (n = 3)	0.031
		Y2 (n = 3)	vs	3: LAE (n = 3)	0.9689
		L (n = 3)	vs	3: LAE (n = 3)	<0.0001
		E (n = 3)	vs	3: LAE (n = 3)	0.9999
		5: Y1LA (n = 3)	vs	4: Y1L (n = 3)	<0.0001
		6: Y1LAE (n = 3)	vs	4: Y1L (n = 3)	<0.0001
		7: Y1Y2L (n = 3)	vs	4: Y1L (n = 3)	<0.0001
		8: Y1Y2LA (n = 3)	vs	4: Y1L (n = 3)	<0.0001
		9: Y1Y2LAE (n = 3)	vs	4: Y1L (n = 3)	<0.0001
		Y1 (n = 3)	vs	4: Y1L (n = 3)	0.9983
		Y2 (n = 3)	vs	4: Y1L (n = 3)	<0.0001
		L (n = 3)	vs	4: Y1L (n = 3)	0.0393
		E (n = 3)	vs	4: Y1L (n = 3)	0.0001
		6: Y1LAE (n = 3)	vs	5: Y1LA (n = 3)	1
		7: Y1Y2L (n = 3)	vs	5: Y1LA (n = 3)	1
		8: Y1Y2LA (n = 3)	vs	5: Y1LA (n = 3)	1
		9: Y1Y2LAE (n = 3)	vs	5: Y1LA (n = 3)	0.9999
		Y1 (n = 3)	vs	5: Y1LA (n = 3)	0.0179
		Y2 (n = 3)	vs	5: Y1LA (n = 3)	0.997
		L (n = 3)	vs	5: Y1LA (n = 3)	<0.0001
		E (n = 3)	vs	5: Y1LA (n = 3)	0.997
		7: Y1Y2L (n = 3)	vs	6: Y1LAE (n = 3)	1
		8: Y1Y2LA (n = 3)	vs	6: Y1LAE (n = 3)	1
		9: Y1Y2LAE (n = 3)	vs	6: Y1LAE (n = 3)	1
		Y1 (n = 3)	vs	6: Y1LAE (n = 3)	0.0102
		Y2 (n = 3)	vs	6: Y1LAE (n = 3)	0.9999
		L (n = 3)	vs	6: Y1LAE (n = 3)	<0.0001
		E (n = 3)	vs	6: Y1LAE (n = 3)	0.9689
		8: Y1Y2LA (n = 3)	vs	7: Y1Y2L (n = 3)	1
		9: Y1Y2LAE (n = 3)	vs	7: Y1Y2L (n = 3)	0.9999
		Y1 (n = 3)	vs	7: Y1Y2L (n = 3)	0.0179
		Y2 (n = 3)	vs	7: Y1Y2L (n = 3)	0.997
		L (n = 3)	vs	7: Y1Y2L (n = 3)	<0.0001
		E (n = 3)	vs	7: Y1Y2L (n = 3)	0.997
		9: Y1Y2LAE (n = 3)	vs	8: Y1Y2LA (n = 3)	0.9999
		Y1 (n = 3)	vs	8: Y1Y2LA (n = 3)	0.0179
		Y2 (n = 3)	vs	8: Y1Y2LA (n = 3)	0.997
		L (n = 3)	vs	8: Y1Y2LA (n = 3)	<0.0001
		E (n = 3)	vs	8: Y1Y2LA (n = 3)	0.997
		Y1 (n = 3)	vs	9: Y1Y2LAE (n = 3)	0.0058
		Y2 (n = 3)	vs	9: Y1Y2LAE (n = 3)	1
		L (n = 3)	vs	9: Y1Y2LAE (n = 3)	<0.0001
		E (n = 3)	vs	9: Y1Y2LAE (n = 3)	0.87
		Y2 (n = 3)	vs	Y1 (n = 3)	0.0032
		L (n = 3)	vs	Y1 (n = 3)	0.0526
		E (n = 3)	vs	Y1 (n = 3)	0.0874
		L (n = 3)	vs	Y2 (n = 3)	<0.0001
		E (n = 3)	vs	Y2 (n = 3)	0.6886
		E (n = 3)	vs	L (n = 3)	<0.0001
Figure S3F, top	Tukey-Kramer	2: YA (n = 4)	vs	1: YL (n = 4)	<0.0001
		3: LA (n = 4)	vs	1: YL (n = 4)	<0.0001
		4: YLA (n = 4)	vs	1: YL (n = 4)	<0.0001
		Y (n = 4)	vs	1: YL (n = 4)	0.4412
		LA (n = 3)	vs	1: YL (n = 4)	0.5342
		A (n = 3)	vs	1: YL (n = 4)	0.5342
		Germ-free (n = 4)	vs	1: YL (n = 4)	0.4412
		3: LA (n = 4)	vs	2: YA (n = 4)	0.9999
		4: YLA (n = 4)	vs	2: YA (n = 4)	0.4412
		Y (n = 4)	vs	2: YA (n = 4)	<0.0001
		LA (n = 3)	vs	2: YA (n = 4)	<0.0001
		A (n = 3)	vs	2: YA (n = 4)	<0.0001
		Germ-free (n = 4)	vs	2: YA (n = 4)	<0.0001
		4: YLA (n = 4)	vs	3: LA (n = 4)	0.6963
		Y (n = 4)	vs	3: LA (n = 4)	<0.0001
		LA (n = 3)	vs	3: LA (n = 4)	<0.0001
		A (n = 3)	vs	3: LA (n = 4)	<0.0001
		Germ-free (n = 4)	vs	3: LA (n = 4)	<0.0001
		Y (n = 4)	vs	4: YLA (n = 4)	<0.0001
		LA (n = 3)	vs	4: YLA (n = 4)	<0.0001
		A (n = 3)	vs	4: YLA (n = 4)	<0.0001
		Germ-free (n = 4)	vs	4: YLA (n = 4)	<0.0001
		LA (n = 3)	vs	Y (n = 4)	1
		A (n = 3)	vs	Y (n = 4)	1
		Germ-free (n = 4)	vs	Y (n = 4)	1
		A (n = 3)	vs	LA (n = 3)	1
		Germ-free (n = 4)	vs	LA (n = 3)	1
		Germ-free (n = 4)	vs	A (n = 3)	1
Figure S3F, bottom	Tukey-Kramer	2: YA (n = 4)	vs	1: YL (n = 4)	0.0004
		3: LA (n = 4)	vs	1: YL (n = 4)	0.0003
		4: YLA (n = 4)	vs	1: YL (n = 4)	0.0006
		3: LA (n = 4)	vs	2: YA (n = 4)	0.9925
		4: YLA (n = 4)	vs	2: YA (n = 4)	0.9925
		4: YLA (n = 4)	vs	3: LA (n = 4)	0.9456
